# DHX30 coordinates cytoplasmic translation and mitochondrial function contributing to cancer cell survival

**DOI:** 10.1101/2020.07.13.196709

**Authors:** Bartolomeo Bosco, Annalisa Rossi, Dario Rizzotto, Sebastiano Giorgetta, Alicia Perzolli, Francesco Bonollo, Angeline Gaucherot, Frédéric Catez, Jean-Jacques Diaz, Erik Dassi, Alberto Inga

## Abstract

DHX30 was recently implicated in the translation control of mRNAs involved in p53-dependent apoptosis. Here we show that DHX30 exhibits a more general function by integrating the activities of its cytoplasmic isoform and of the more abundant mitochondrial one. The depletion of both DHX30 isoforms in HCT116 cells leads to constitutive changes in polysome-associated mRNAs, enhancing the translation of mRNAs coding for cytoplasmic ribosomal proteins while reducing the translational efficiency of the nuclear-encoded mitoribosome mRNAs. Furthermore, depletion of both DHX30 isoforms exhibits higher global translation but slower proliferation, and reduced mitochondrial energy metabolism. Isoform-specific silencing established a role for cytoplasmic DHX30 in modulating global translation. The impact on global translation and proliferation were confirmed in U2OS and MCF7 cells, although the effect of DHX30 depletion on mitochondrial gene expression was observed only in MCF7 cells. Exploiting RIP, eCLIP, and gene expression data, we identified a gene signature comprising DHX30 and fourteen mitoribosome transcripts that we candidate as direct targets: this signature shows prognostic value in several TCGA cancer types, with higher expression associated with reduced overall survival. We propose that DHX30 contributes to cell homeostasis by coordinating ribosome biogenesis, global translation, and mitochondrial metabolism. Targeting DHX30 could, thus, expose a vulnerability in cancer cells.

**Author summary:** Translation occurs in the cell both through cytoplasmic and mitochondrial ribosomes, respectively translating mRNAs encoded by the nuclear and the mitochondrial genome. Here we found that DHX30, an RNA-binding protein implicated in p53-dependent apoptosis, enhances the translation of mRNAs coding for cytoplasmic ribosomal proteins while reducing that of the mitoribosome mRNAs when silenced. This coordination of the cytoplasmic and mitochondrial translation machineries affected both cell proliferation and energy metabolism, suggesting an important role for this mechanism in determining the fitness of cancer cells. Indeed, the analysis of publicly available cancer datasets led us to define a 15-genes signature that is able to affect the prognosis of a subset of cancer types. In this subset, we found that higher expression of the genes composing the signature is associated with a worse prognosis. We thus propose DHX30 as a potential vulnerability in cancer cells, that could be targeted to develop novel therapeutic strategies.
