## Supplementary material for "DHX30 coordinates cytoplasmic translation and mitochondrial function contributing to cancer cell survival": Table S2

### Sheet: Sheet1
Table S2. siRNAs, probe, and primer sequences
A. siRNAs
siRNA code (IDT)	given name	notes
51-01-14-03	siNC	Does not recognize any sequences in the human transcriptome.
hs.Ri.DHX30.13.1	siDHX30-C	Targeting NM_014966 and NM_138615 5’UTR.
hs.Ri.DHX30.13.3	siDHX30-C+M	Targeting NM_014966 exon 15 and NM_138615 exon 14.
B. FISH probe
Name -target	Label	Sequence
18S	Alexa-Fluor 555	5’-ATCGGCCCGAGGTTATCTAGAGTCACCAAA-3’
C. qRT-PCR and Droplet Digital PCR primers
Primer	Sequence
DHX30_Fw	5’-AGCGTGGAGGTAGAAGGCTA-3’
DHX30_Rv	5’-CGGCCTAAAGAGCGGGATAG-3’
CytoDHX30_Fw	5’-GACGGAAGCTTGGTGAACG-3’
MitoDHX30_Fw	5’-TTCCACCCATGTGTGTCAAC-3’
C&MDHX30_Rv	5’-TTCGGTCCATTTGTGTGCAC-3’
MRPL11_Fw	5’-TGAGATTGCCCGCATCAAAG-3’
MRPL11_Rv	5’-TTCTTGGGCAGCCAAATCTG-3’
MRPS22_Fw	5’-TGACAGGCTTGAACTTGCAG-3’
MRPS22_Rv	5’-AATAAAACGCTCCCGGTGTG-3’
RPS26_Fw	5’-CCTAAGGATTCTCCCGGTGT-3’
RPS26_Rv	5’-GCACGACCATTGTTCCTTCT-3’
RPL14_Fw	5’-CTGGAGTTAGCAAGGCAAGG-3’
RPL14_Rv	5’-TCTGAGCACCTCATGGACTG-3’
MRPS7_Fw	5’-GACTTGCACAAGATGGCAGA-3’
MRPS7_Rv	5’-AGAGCAAGTTCCAGCCTCAA-3’
MRPL13_Fw	5’-CTGAGTGACTGTGGGGATCA-3’
MRPL13_Rv	5’-TTGGCAGCATGCCATAAATA-3’
MT-RNR1_Fw	5’-CCAGAACACTACGAGCCACA-3’
MT-RNR1_Rv	5’-CATGGGCTACACCTTGACCT-3’
MT-RNR2_Fw	5’-ACTTTGCAAGGAGAGCCAAA-3’
MT-RNR2_Rv	5’-TGGACAACCAGCTATCACCA-3’
MT-CYB_Fw	5’-GCCCTCGGCTTACTTCTCTT-3’
MT-CYB_Rv	5’-GACGGATCGGAGAATTGTGT-3’
MT-ND1_Fw	5’-ATGGCCAACCTCCTACTCCT-3’
MT-ND1_Rv	5’-GGTAGATGTGGCGGGTTTTA-3’
MT-ND2_Fw	5’-AAGCAACCGCATCCATAATC-3’
MT-ND2_Rv	5’-TCAGAAGTGAAAGGGGGCTA-3’
MT-ND3_Fw	5’-ACCACAACTCAACGGCTACA-3’
MT-ND3_Rv	5’-TAGGGCTCATGGTAGGGGTA-3’
MT-ND4_Fw	5’-GCTCCCTTCCCCTACTCATC-3’
MT-ND4_Rv	5’-GTTTTGTCAGGGGGTTGAGA-3’
MT-ND4L_Fw	5’-TCGCTCACACCTCATATCCTC-3’
MT-ND4L_Rv	5’-GGCCATATGTGTTGGAGATTG-3’
MT-ND5_Fw	5’-ACATCTGTACCCACGCCTTC-3’
MT-ND5_Rv	5’-TCGATGATGTGGTCTTTGGA-3’
MT-ND6_Fw	5’-CCACAGCACCAATCCTACCT -3’
MT-ND6_Rv	5’-TGATTGTTAGCGGTGTGGTC-3’
MT-ATP6_Fw	5’-AATGCCCTAGCCCACTTCTT-3’
MT-ATP6_Rv	5’-TTAAGGCGACAGCGATTCT-3’
MT-ATP8_Fw	5’-ATGGCCCACCATAATTACCC-3’
MT-ATP8_Rv	5’-GCAATGAATGAAGCGAACAG-3’
MT-COX2_Fw	5’-CCATCCCTACGCATCCTTTA-3’
MT-COX2_Rv	5-CGGGAATTGCCTTGTTTT-3’
MT-COX3_Fw	5’-CCCGCTAAATCCCCTAGAAG-3’
MT-COX3_Rv	5’-GGAAGCCTGTGGCTACAAAA-3’
DDIT4_Fw	5'-CTAGCTGCGGCTTCTACGC-3'
DDIT4_Rv	5'-CCAAAGGCTAGGCATGGTGA-3'
TRIB3_Fw	5'-AGACTCGCAGCGGAAGTGG-3'
TRIB3_Rv	5'-CTCGCATCTCGCCCCGTC-3'
CHOP_Fw	5'-AGAACCAGGAAACGGAAACAGA-3'
CHOP_Rv	5'-TCTCCTTCATGCGCTGCTTT-3'
XBP1spliced_Fw	5'-CTGAGTCCGAATCAGGTGCAG-3'
XBP1spliced_Rv	5'-ATCCATGGGGAGATGTTCTGG-3'
XBP1unspliced_Fw	5'-CAGCACTCAGACTACGTGCA-3'
XBP1unspliced_Rv	5'-ATCCATGGGGAGATGTTCTGG-3'
XBP1total_Fw	5'-TGGCCGGGTCTGCTGAGTCCG-3'
XBP1total_Rv	5'-ATCCATGGGGAGATGTTCTGG-3'
B2M_Fw	5’-AGGCTATCCAGCGTACTCCA-3’
B2M_Rv	5’-ATGGATGAAACCCAGACACA-3’
YWHAZ_Fw	5’-CAACACATCCTATCAGACTGGG-3’
YWHAZ_Rv	5’-AATGTATCAAGTTCAGCAATGGC-3’
