## Supplementary material for "DHX30 coordinates cytoplasmic translation and mitochondrial function contributing to cancer cell survival": Table S3

### Sheet: Sheet1
Table S3. List of antibodies
target	company	catalog #
Anti-DHX30	Abcam	Cat#ab130508
Anti-MT-ATP6	Invitrogen	Cat#PA5-103625
Anti-MT-ATP8	Invitrogen	Cat#PA5-109987
Anti-MRPL11	Genetex	Cat#GTX33326
Anti-MRPS22	Genetex	Cat#GTX65972
Anti-c-Myc	Santa-Cruz	Cat#sc-40
Anti-C23 (Nucleolin)	Santa-Cruz	Cat#sc-17826
Anti-AKT	Santa-Cruz	Cat#sc-8312
Anti-phosphoAKT	Santa-Cruz	Cat#sc-135650
Anti-4E-BP1	Santa-Cruz	Cat#sc-6936
Anti-phpspho4E-BP1	Santa-Cruz	Cat#12884-R
Anti-eIF2alpha	Abcam	Cat#ab26197
Anti-phosho-eIF2a	Abcam	Cat#ab32157
Anti-Alpha-actinin	Santa-Cruz	Cat#sc-17829
Anti-Tubulin	Santa-Cruz	Cat#sc-5286
Anti-Rabbit-HRP	Invitrogen	Cat#31460
Anti-Mouse-HRP	Invitrogen	Cat#62-6529
Anti-Goat-HRP	Invitrogen	Cat#31402
